# Biological networks and GWAS: comparing and combining network methods to understand the genetics of familial breast cancer susceptibility in the GENESIS study

**DOI:** 10.1101/2020.05.04.076661

**Authors:** Héctor Climente-González, Christine Lonjou, Fabienne Lesueur, Dominique Stoppa-Lyonnet, Nadine Andrieu, Chloé-Agathe Azencott, GENESIS study group

**Author notes:** For the GENESIS study group. Membership list can be found in the Acknowledgments section (GENESIS study group).

## Abstract

Network approaches to disease use biological networks, which model functional relationships between the molecules in a cell, to generate hypotheses about the genetics of complex diseases. Several among them jointly consider gene scores, representing the association between each gene and the disease, and the biological context of each gene, modeled by a network. Here, we study six such network methods using gene scores from GENESIS, a genome-wide association study (GWAS) on French women with non-BRCA familial breast cancer. We provide a critical comparison of these six methods, discussing the impact of their mathematical formulation and parameters. Using a biological network yields more compelling results than standard GWAS analyses. Indeed, we find significant overlaps between our solutions and the genes identified in the largest GWAS on breast cancer susceptibility. We further propose to combine these solutions into a consensus network, which brings further insights. The consensus network contains *COPS5*, a gene related to multiple hallmarks of cancer, and 14 of its neighbors. The main drawback of network methods is that they are not robust to small perturbations in their inputs. Therefore, we propose a stable consensus solution, formed by the most consistently selected genes in multiple subsamples of the data. In GENESIS, it is composed of 68 genes, enriched in known breast cancer susceptibility genes (*BLM, CASP8, CASP10, DNAJC1, FGFR2, MRPS30*, and *SLC4A7*, P-value = 3 × 10 ^−4^) and occupying more central positions in the network than most genes. The network is organized around *CUL3*, which is involved in the regulation of several genes linked to cancer progression. In conclusion, we showed how network methods help overcome the lack of statistical power of GWAS and improve their interpretation. Project-agnostic implementations of all methods are available at https://github.com/hclimente/gwas-tools.

**Author summary:** Genome-wide association studies (GWAS) scan thousands of genomes to identify variants associated with a complex trait. Over the last 15 years, GWAS have advanced our understanding of the genetics of complex diseases, and in particular of hereditary cancers. However, they have led to an apparent paradox: the more we perform such studies, the more it seems that the entire genome is involved in every disease. The omnigenic model offers an appealing explanation: only a limited number of *core* genes are directly involved in the disease, but gene functions are deeply interrelated, and so many other genes can alter the function of the core genes. These interrelations are often modeled as networks, and multiple algorithms have been proposed to use these networks to identify the subset of core genes involved in a specific trait. This study applies and compares six such network methods on GENESIS, a GWAS dataset for familial breast cancer in the French population. Combining these approaches allows us to identify potentially novel breast cancer susceptibility genes and provides a mechanistic explanation for their role in the development of the disease. We provide ready-to-use implementations of all the examined methods.
