## Supplementary material for "Biological networks and GWAS: comparing and combining network methods to understand the genetics of familial breast cancer susceptibility in the GENESIS study": S2 Table

ID	Description	GeneRatio	BgRatio	pvalue	p.adjust	qvalue	geneID	Count
R-HSA-5368286	Mitochondrial translation initiation	13/278	84/9954	5.048485052819831e-7	1.1392747935863418e-4	1.1071239150920682e-4	MRPL16/MRPL17/MRPL19/MRPL44/MRPL46/MRPL48/MRPL51/MRPL57/MRPS30/MRPS11/MRPS18B/MRPS31/MRPS34	13
R-HSA-5389840	Mitochondrial translation elongation	13/278	84/9954	5.048485052819831e-7	1.1392747935863418e-4	1.1071239150920682e-4	MRPL16/MRPL17/MRPL19/MRPL44/MRPL46/MRPL48/MRPL51/MRPL57/MRPS30/MRPS11/MRPS18B/MRPS31/MRPS34	13
R-HSA-5419276	Mitochondrial translation termination	13/278	84/9954	5.048485052819831e-7	1.1392747935863418e-4	1.1071239150920682e-4	MRPL16/MRPL17/MRPL19/MRPL44/MRPL46/MRPL48/MRPL51/MRPL57/MRPS30/MRPS11/MRPS18B/MRPS31/MRPS34	13
R-HSA-5368287	Mitochondrial translation	13/278	90/9954	1.1413247610203852e-6	1.931692158027002e-4	1.8771788832572126e-4	MRPL16/MRPL17/MRPL19/MRPL44/MRPL46/MRPL48/MRPL51/MRPL57/MRPS30/MRPS11/MRPS18B/MRPS31/MRPS34	13
R-HSA-8982491	Glycogen metabolism	6/278	25/9954	5.089076315619489e-5	0.0068906093313487885	0.006696153046867748	PHKA2/PHKB/GYG1/GYG2/GYS2/PPP1R3C	6
R-HSA-3229121	Glycogen storage diseases	4/278	14/9954	4.776487313170587e-4	0.042024401287161034	0.04083845262298942	GYG1/GYG2/GYS2/PPP1R3C	4
R-HSA-3322077	Glycogen synthesis	4/278	14/9954	4.776487313170587e-4	0.042024401287161034	0.04083845262298942	GYG1/GYG2/GYS2/PPP1R3C	4
R-HSA-383280	Nuclear Receptor transcription pathway	7/278	51/9954	4.965955838955513e-4	0.042024401287161034	0.04083845262298942	HNF4A/NR1H3/PPARD/RARA/RXRG/NR2F6/NR5A2	7
R-HSA-70221	Glycogen breakdown (glycogenolysis)	4/278	15/9954	6.371159907855937e-4	0.04792528064020522	0.04657280634397615	PHKA2/PHKB/GYG1/GYG2	4
