## Supplementary material for "Biological networks and GWAS: comparing and combining network methods to understand the genetics of familial breast cancer susceptibility in the GENESIS study": S3 Table

ID	Description	GeneRatio	BgRatio	pvalue	p.adjust	qvalue	geneID	Count
R-HSA-5368286	Mitochondrial translation initiation	8/64	84/9954	5.526632295618252e-8	5.2687227884894005e-6	4.944881527658436e-6	MRPL44/MRPL19/MRPS11/MRPS31/MRPL48/MRPL46/MRPS30/MRPS18B	8
R-HSA-5389840	Mitochondrial translation elongation	8/64	84/9954	5.526632295618252e-8	5.2687227884894005e-6	4.944881527658436e-6	MRPL44/MRPL19/MRPS11/MRPS31/MRPL48/MRPL46/MRPS30/MRPS18B	8
R-HSA-5419276	Mitochondrial translation termination	8/64	84/9954	5.526632295618252e-8	5.2687227884894005e-6	4.944881527658436e-6	MRPL44/MRPL19/MRPS11/MRPS31/MRPL48/MRPL46/MRPS30/MRPS18B	8
R-HSA-5368287	Mitochondrial translation	8/64	90/9954	9.534794702230089e-8	6.817378212094514e-6	6.398349076496507e-6	MRPL44/MRPL19/MRPS11/MRPS31/MRPL48/MRPL46/MRPS30/MRPS18B	8
R-HSA-72766	Translation	9/64	260/9954	3.864588939101536e-5	0.0022105448731660786	0.0020746740620439822	AIMP1/MRPL44/MRPL19/MRPS11/MRPS31/MRPL48/MRPL46/MRPS30/MRPS18B	9
R-HSA-3371568	Attenuation phase	3/64	13/9954	6.925067943552908e-5	0.0033009490530935526	0.003098056711589459	HSPA1A/HSPA1B/HSPA1L	3
R-HSA-3371497	HSP90 chaperone cycle for steroid hormone receptors (SHR)	4/64	50/9954	2.867258761788366e-4	0.011714800083878181	0.010994751642947869	HSPA1A/HSPA1B/TUBA3C/HSPA1L	4
R-HSA-3371571	HSF1-dependent transactivation	3/64	23/9954	4.0957251056730905e-4	0.014642217252781298	0.013742235551929449	HSPA1A/HSPA1B/HSPA1L	3
