## Supplementary material for "Biological networks and GWAS: comparing and combining network methods to understand the genetics of familial breast cancer susceptibility in the GENESIS study": S4 Table

ID	Description	GeneRatio	BgRatio	pvalue	p.adjust	qvalue	geneID	Count
R-HSA-5617833	Cilium Assembly	18/120	189/9954	9.167898003928971e-12	5.051511800164863e-9	4.3909406229344026e-9	OFD1/HAUS5/CEP152/FGFR1OP/CSNK1E/PCM1/ODF2/CEP162/HAUS3/DYNLL2/IFT57/C2CD3/NEDD1/IFT81/IFT74/BBS4/CEP89/SDCCAG8	18
R-HSA-5620912	Anchoring of the basal body to the plasma membrane	13/120	95/9954	8.925660094717536e-11	2.459019356094681e-8	2.1374607068928836e-8	OFD1/HAUS5/CEP152/FGFR1OP/CSNK1E/PCM1/ODF2/CEP162/HAUS3/C2CD3/NEDD1/CEP89/SDCCAG8	13
R-HSA-1852241	Organelle biogenesis and maintenance	18/120	279/9954	5.483667884124041e-9	9.144289890701453e-7	7.948518292614693e-7	OFD1/HAUS5/CEP152/FGFR1OP/CSNK1E/PCM1/ODF2/CEP162/HAUS3/DYNLL2/IFT57/C2CD3/NEDD1/IFT81/IFT74/BBS4/CEP89/SDCCAG8	18
R-HSA-380259	Loss of Nlp from mitotic centrosomes	10/120	69/9954	8.297903712070284e-9	9.144289890701453e-7	7.948518292614693e-7	OFD1/HAUS5/CEP152/FGFR1OP/CSNK1E/PCM1/ODF2/HAUS3/NEDD1/SDCCAG8	10
R-HSA-380284	Loss of proteins required for interphase microtubule organization from the centrosome	10/120	69/9954	8.297903712070284e-9	9.144289890701453e-7	7.948518292614693e-7	OFD1/HAUS5/CEP152/FGFR1OP/CSNK1E/PCM1/ODF2/HAUS3/NEDD1/SDCCAG8	10
R-HSA-8854518	AURKA Activation by TPX2	10/120	72/9954	1.269444207653698e-8	1.1657729306953126e-6	1.0133282710218118e-6	OFD1/HAUS5/CEP152/FGFR1OP/CSNK1E/PCM1/ODF2/HAUS3/NEDD1/SDCCAG8	10
R-HSA-69278	Cell Cycle, Mitotic	22/120	453/9954	1.8149236263197448e-8	1.428604168717399e-6	1.2417898495871938e-6	PSMD14/OFD1/HAUS5/CEP152/FGFR1OP/CCNA2/CDK2/RRM2/CDKN2A/CSNK1E/RAB1A/RAE1/PCM1/ODF2/HAUS3/DYNLL2/CDC6/CENPE/SPC24/NEDD1/SPC25/SDCCAG8	22
R-HSA-380270	Recruitment of mitotic centrosome proteins and complexes	10/120	78/9954	2.8036600245402137e-8	1.7164629705796197e-6	1.4920062118898215e-6	OFD1/HAUS5/CEP152/FGFR1OP/CSNK1E/PCM1/ODF2/HAUS3/NEDD1/SDCCAG8	10
R-HSA-380287	Centrosome maturation	10/120	78/9954	2.8036600245402137e-8	1.7164629705796197e-6	1.4920062118898215e-6	OFD1/HAUS5/CEP152/FGFR1OP/CSNK1E/PCM1/ODF2/HAUS3/NEDD1/SDCCAG8	10
R-HSA-68877	Mitotic Prometaphase	14/120	189/9954	5.631344987419956e-8	3.102871088068396e-6	2.697117862395874e-6	OFD1/HAUS5/CEP152/FGFR1OP/CSNK1E/PCM1/ODF2/HAUS3/DYNLL2/CENPE/SPC24/NEDD1/SPC25/SDCCAG8	14
R-HSA-2565942	Regulation of PLK1 Activity at G2/M Transition	10/120	85/9954	6.495800205726717e-8	3.2538053757776557e-6	2.828314922110676e-6	OFD1/HAUS5/CEP152/FGFR1OP/CSNK1E/PCM1/ODF2/HAUS3/NEDD1/SDCCAG8	10
R-HSA-380320	Recruitment of NuMA to mitotic centrosomes	10/120	89/9954	1.0137638094774344e-7	4.654865491850553e-6	4.046162572914322e-6	OFD1/HAUS5/CEP152/FGFR1OP/CSNK1E/PCM1/ODF2/HAUS3/NEDD1/SDCCAG8	10
R-HSA-68886	M Phase	17/120	315/9954	2.0610299339471807e-7	8.73559610465305e-6	7.59326817770014e-6	PSMD14/OFD1/HAUS5/CEP152/FGFR1OP/CSNK1E/RAB1A/RAE1/PCM1/ODF2/HAUS3/DYNLL2/CENPE/SPC24/NEDD1/SPC25/SDCCAG8	17
R-HSA-69275	G2/M Transition	13/120	185/9954	3.198566269522593e-7	1.2588642960763919e-5	1.0942463553629926e-5	PSMD14/OFD1/HAUS5/CEP152/FGFR1OP/CCNA2/CDK2/CSNK1E/PCM1/ODF2/HAUS3/NEDD1/SDCCAG8	13
R-HSA-453274	Mitotic G2-G2/M phases	13/120	187/9954	3.621899322488169e-7	1.3304443511273207e-5	1.1564660994611347e-5	PSMD14/OFD1/HAUS5/CEP152/FGFR1OP/CCNA2/CDK2/CSNK1E/PCM1/ODF2/HAUS3/NEDD1/SDCCAG8	13
R-HSA-69620	Cell Cycle Checkpoints	13/120	247/9954	8.171690538418154e-6	2.814125929167752e-4	2.446131049329119e-4	PSMD14/NBN/CCNA2/CDK2/YWHAB/CDKN2A/MRE11/BLM/DYNLL2/CDC6/CENPE/SPC24/SPC25	13
R-HSA-2559586	DNA Damage/Telomere Stress Induced Senescence	4/120	25/9954	2.089143793774856e-4	0.006395101279833031	0.005558832901564676	NBN/CCNA2/CDK2/MRE11	4
R-HSA-912446	Meiotic recombination	4/120	25/9954	2.089143793774856e-4	0.006395101279833031	0.005558832901564676	NBN/CDK2/MRE11/BLM	4
R-HSA-3371568	Attenuation phase	3/120	13/9954	4.4744248710593874e-4	0.012975832126072223	0.011279021143113693	HSPA1A/HSPA1B/HSPA1L	3
R-HSA-2559583	Cellular Senescence	7/120	116/9954	4.893887971973035e-4	0.013424766377432121	0.011669249597347628	NBN/CCNA2/CDK2/CDKN2A/MRE11/TNRC6B/COMMD3-BMI1	7
R-HSA-6804756	Regulation of TP53 Activity through Phosphorylation	6/120	84/9954	5.116517131144729e-4	0.013424766377432121	0.011669249597347628	NBN/CCNA2/CDK2/MRE11/BLM/TAF7	6
R-HSA-2262752	Cellular responses to stress	13/120	380/9954	6.436234505174788e-4	0.016119841874324126	0.014011898085428366	PSMD14/NBN/HSPA1A/HSPA1B/CCNA2/CDK2/HSPA1L/CDKN2A/MRE11/RAE1/DYNLL2/TNRC6B/COMMD3-BMI1	13
R-HSA-5693607	Processing of DNA double-strand break ends	5/120	60/9954	7.535198923771607e-4	0.018051715682600673	0.015691146500302434	NBN/CCNA2/CDK2/MRE11/BLM	5
R-HSA-8953897	Cellular responses to external stimuli	13/120	393/9954	8.796881993213901e-4	0.020196174909420248	0.017555181170668094	PSMD14/NBN/HSPA1A/HSPA1B/CCNA2/CDK2/HSPA1L/CDKN2A/MRE11/RAE1/DYNLL2/TNRC6B/COMMD3-BMI1	13
R-HSA-69481	G2/M Checkpoints	7/120	130/9954	9.654559216081975e-4	0.02127864851224467	0.01849610291923073	PSMD14/NBN/CDK2/YWHAB/MRE11/BLM/CDC6	7
R-HSA-5633007	Regulation of TP53 Activity	7/120	148/9954	0.002044793429718146	0.043333891529796095	0.0376672473895448	NBN/CCNA2/CDK2/CDKN2A/MRE11/BLM/TAF7	7
R-HSA-71403	Citric acid cycle (TCA cycle)	3/120	22/9954	0.0022260044915747876	0.04542698055028548	0.03948662938271066	FH/NNT/FAHD1	3
R-HSA-3371571	HSF1-dependent transactivation	3/120	23/9954	0.002537556786394187	0.049935492475114175	0.043405576609374254	HSPA1A/HSPA1B/HSPA1L	3
R-HSA-3700989	Transcriptional Regulation by TP53	11/120	340/9954	0.0026285307157860502	0.049942083599934954	0.043411305832401194	NBN/CNOT3/CCNA2/CDK2/YWHAB/CDKN2A/MRE11/BLM/TAF7/ELL/TNRC6B	11
