## Supplementary material for "Biological networks and GWAS: comparing and combining network methods to understand the genetics of familial breast cancer susceptibility in the GENESIS study": S5 Table

ID	Description	GeneRatio	BgRatio	pvalue	p.adjust	qvalue	geneID	Count
R-HSA-5368286	Mitochondrial translation initiation	9/104	84/9954	2.0093408867169828e-7	2.7527970148022666e-5	2.5663160798771293e-5	MRPL44/MRPL19/MRPS11/MRPS31/MRPL48/MRPL34/MRPL46/MRPS30/MRPS18B	9
R-HSA-5389840	Mitochondrial translation elongation	9/104	84/9954	2.0093408867169828e-7	2.7527970148022666e-5	2.5663160798771293e-5	MRPL44/MRPL19/MRPS11/MRPS31/MRPL48/MRPL34/MRPL46/MRPS30/MRPS18B	9
R-HSA-5419276	Mitochondrial translation termination	9/104	84/9954	2.0093408867169828e-7	2.7527970148022666e-5	2.5663160798771293e-5	MRPL44/MRPL19/MRPS11/MRPS31/MRPL48/MRPL34/MRPL46/MRPS30/MRPS18B	9
R-HSA-5368287	Mitochondrial translation	9/104	90/9954	3.660230029266698e-7	3.760886355071532e-5	3.5061150806659954e-5	MRPL44/MRPL19/MRPS11/MRPS31/MRPL48/MRPL34/MRPL46/MRPS30/MRPS18B	9
R-HSA-72163	mRNA Splicing - Major Pathway	11/104	172/9954	1.6535880253856763e-6	1.359249356867026e-4	1.2671706131376552e-4	SRSF2/SNRNP40/CDC40/SNRNP200/HNRNPC/GCFC2/SNU13/RNPS1/PRPF31/PRPF19/LSM2	11
R-HSA-72172	mRNA Splicing	11/104	180/9954	2.5822701333959657e-6	1.6869645429361564e-4	1.5726856028397003e-4	SRSF2/SNRNP40/CDC40/SNRNP200/HNRNPC/GCFC2/SNU13/RNPS1/PRPF31/PRPF19/LSM2	11
R-HSA-72766	Translation	13/104	260/9954	2.873175620572529e-6	1.6869645429361564e-4	1.5726856028397003e-4	RPS9/RPS6/RPS15/AIMP1/MRPL44/MRPL19/MRPS11/MRPS31/MRPL48/MRPL34/MRPL46/MRPS30/MRPS18B	13
R-HSA-72203	Processing of Capped Intron-Containing Pre-mRNA	11/104	228/9954	2.454296301313101e-5	0.0012608947247996056	0.0011754787548394327	SRSF2/SNRNP40/CDC40/SNRNP200/HNRNPC/GCFC2/SNU13/RNPS1/PRPF31/PRPF19/LSM2	11
R-HSA-6809371	Formation of the cornified envelope	8/104	123/9954	4.1373313679616e-5	0.0018893813247024638	0.0017613901964187396	KRT14/KRT19/KRT13/KRT15/KRT9/KRT17/KRT36/KRT16	8
R-HSA-72165	mRNA Splicing - Minor Pathway	5/104	52/9954	1.9893124905416174e-4	0.008176074336126047	0.007622207858496303	SRSF2/SNRNP40/SNRNP200/SNU13/LSM2	5
R-HSA-3371568	Attenuation phase	3/104	13/9954	2.9366592093609954e-4	0.010972426682248812	0.01022912872925744	HSPA1A/HSPA1B/HSPA1L	3
R-HSA-6805567	Keratinization	8/104	193/9954	9.086523456938276e-4	0.031121342840013597	0.029013109985311692	KRT14/KRT19/KRT13/KRT15/KRT9/KRT17/KRT36/KRT16	8
